# *In vivo* analysis of UNC-23 reveals residues critical for BAG2 domain function

**DOI:** 10.64898/2026.05.28.728440

**Authors:** Małgorzata Śledź, Ramakrishnan Ponath Sukumaran, Agata Szczepańska, Michał Turek

## Abstract

BAG2 is a co-chaperone that regulates Hsp70 activity and plays key roles in protein homeostasis and disease, yet the residue-level determinants of its stability and function remain poorly defined. Here, we use the *Caenorhabditis elegans* BAG2 homolog UNC-23 as an *in vivo* model to dissect these mechanisms. A forward genetic screen identified a missense mutation, UNC-23^C403Y^, that causes muscle deterioration without affecting developmental timing. Sequence and structural analyses revealed that C403 is highly evolutionarily conserved and located within a structurally conserved BAG domain. Furthermore, to systematically identify residues critical for protein stability, we combined evolutionary conservation with *in silico* stability predictions and tested selected substitutions *in vivo*. Despite strong conservation and predicted destabilization, most generated mutations were phenotypically silent, with only UNC-23^F416A^ producing a severe defect, revealing the limited predictive power of current approaches and a high tolerance of the BAG domain to perturbations. Comparative structural analysis further showed that, although the BAG domain architecture is conserved, its core stabilization relies on distinct interactions in invertebrates and vertebrates. Together, our results identify and refine residues contributing to UNC-23/BAG2 function, improving the current understanding of the BAG domain, and demonstrate that its architecture is maintained through distinct stabilizing interactions across evolution.
