## Supplementary Table 1 for "*In vivo* analysis of UNC-23 reveals residues critical for BAG2 domain function"

### Sheet: UNC-23 C.elegans
Amino acid from	position	Amino acid to	Predicted Stability Change (ΔΔGStability wt->mt) [kcal/mol]	Conservation score [from 0 to 11]
F	416	A	-3.54	11				Amino acids mutated in this study are highlighted in green.
Y	399	A	-3.25	7
L	396	A	-2.64	8				Amino acids with the highest conservation scores that are predicted to be crucial for protein stability (top 15) are highlighted in orange.
L	435	A	-2.32	11
I	378	A	-2.31	10
I	420	A	-2.15	9
L	371	A	-2	11
I	419	A	-1.89	7
L	438	A	-1.88	10
C	423	A	-1.81	11
L	321	A	-1.78	10
I	431	A	-1.73	11
L	348	A	-1.7	11
L	417	A	-1.64	5
L	333	A	-1.52	10
F	86	A	-1.35
L	318	A	-1.34
N	364	A	-1.3
I	442	A	-1.29
M	330	A	-1.22
F	331	A	-1.2
R	304	A	-1.19
W	92	A	-1.14
I	341	A	-1.13
I	344	A	-1.13
F	99	A	-1.05
I	317	A	-1.04
V	381	A	-1.02
T	375	A	-1
M	385	A	-0.97
N	388	A	-0.97
M	377	A	-0.92
R	434	A	-0.9
M	384	A	-0.89
L	303	A	-0.85
R	363	A	-0.85
I	296	A	-0.83
R	338	A	-0.83
F	285	A	-0.81
C	403	A	-0.77
T	412	A	-0.77
F	96	A	-0.73
M	312	A	-0.72
M	400	A	-0.72
T	408	A	-0.7
T	398	A	-0.69
L	310	A	-0.68
V	359	A	-0.67
N	88	A	-0.64
T	345	A	-0.64
H	327	A	-0.62
V	357	A	-0.59
R	319	A	-0.58
L	452	A	-0.57
I	389	A	-0.55
E	311	A	-0.53
C	329	A	-0.53
C	413	A	-0.53
D	427	A	-0.52
F	102	A	-0.51
T	349	A	-0.51
C	395	A	-0.51
N	401	A	-0.51
T	361	A	-0.49
R	447	A	-0.49
P	87	A	-0.47
L	293	A	-0.47
T	352	A	-0.47
F	82	A	-0.45
R	433	A	-0.43
D	89	A	-0.42
H	61	A	-0.41
I	290	A	-0.4
R	351	A	-0.31
M	453	A	-0.3
D	373	A	-0.29
V	355	A	-0.28
F	79	A	-0.27
G	85	A	-0.26
I	265	A	-0.25
T	289	A	-0.25
I	76	A	-0.23
S	404	A	-0.22
D	346	A	-0.21
D	379	A	-0.21
K	432	A	-0.21
L	298	A	-0.2
R	430	A	-0.2
P	97	A	-0.19
V	300	A	-0.19
M	439	A	-0.19
F	70	A	-0.18
I	241	A	-0.18
K	314	A	-0.18
L	376	A	-0.18
Q	422	A	-0.18
Q	428	A	-0.18
E	315	A	-0.17
I	421	A	-0.17
F	106	A	-0.16
N	286	A	-0.16
Q	367	A	-0.16
T	448	A	-0.15
F	119	A	-0.12
I	236	A	-0.12
T	292	A	-0.12
L	276	A	-0.11
E	301	A	-0.11
V	358	A	-0.11
K	368	A	-0.09
I	8	A	-0.08
N	101	A	-0.08
F	113	A	-0.08
I	239	A	-0.08
F	116	A	-0.07
P	80	A	-0.06
I	206	A	-0.06
L	208	A	-0.06
N	231	A	-0.06
L	261	A	-0.06
P	362	A	-0.06
G	410	A	-0.06
I	6	A	-0.05
I	10	A	-0.05
F	66	A	-0.05
N	95	A	-0.05
G	242	A	-0.05
N	444	A	-0.05
L	125	A	-0.04
G	273	A	-0.04
R	347	A	-0.04
E	366	A	-0.04
K	369	A	-0.04
G	124	A	-0.03
Y	134	A	-0.03
V	205	A	-0.03
E	446	A	-0.03
P	100	A	-0.02
G	105	A	-0.02
Q	414	A	-0.02
N	128	A	-0.01
T	147	A	-0.01
T	181	A	-0.01
L	217	A	-0.01
K	295	A	-0.01
K	350	A	-0.01
D	426	A	-0.01
N	31	A	0
G	120	A	0
T	177	A	0
L	248	A	0
G	256	A	0
E	297	A	0
Q	316	A	0
V	4	A	0.01
N	5	A	0.01
G	12	A	0.01
N	69	A	0.01
R	73	A	0.01
S	74	A	0.01
P	77	A	0.01
P	103	A	0.01
G	123	A	0.01
L	150	A	0.01
P	194	A	0.01
V	199	A	0.01
Y	210	A	0.01
G	221	A	0.01
T	240	A	0.01
K	288	A	0.01
V	291	A	0.01
E	313	A	0.01
E	365	A	0.01
V	3	A	0.02
P	68	A	0.02
S	72	A	0.02
P	75	A	0.02
N	108	A	0.02
N	112	A	0.02
P	114	A	0.02
P	117	A	0.02
P	130	A	0.02
S	137	A	0.02
N	157	A	0.02
R	202	A	0.02
P	203	A	0.02
P	207	A	0.02
N	244	A	0.02
G	268	A	0.02
Q	302	A	0.02
N	328	A	0.02
E	340	A	0.02
E	342	A	0.02
K	353	A	0.02
T	354	A	0.02
E	372	A	0.02
E	443	A	0.02
M	1	A	0.03
P	38	A	0.03
P	40	A	0.03
T	58	A	0.03
G	65	A	0.03
P	71	A	0.03
D	78	A	0.03
S	81	A	0.03
S	98	A	0.03
S	104	A	0.03
D	115	A	0.03
R	118	A	0.03
P	129	A	0.03
M	131	A	0.03
R	136	A	0.03
T	139	A	0.03
S	148	A	0.03
T	149	A	0.03
R	151	A	0.03
P	161	A	0.03
Y	163	A	0.03
R	186	A	0.03
R	190	A	0.03
T	191	A	0.03
R	192	A	0.03
P	197	A	0.03
P	200	A	0.03
P	216	A	0.03
L	232	A	0.03
C	249	A	0.03
P	260	A	0.03
T	262	A	0.03
S	263	A	0.03
T	266	A	0.03
R	272	A	0.03
D	284	A	0.03
K	305	A	0.03
K	306	A	0.03
D	337	A	0.03
E	390	A	0.03
D	451	A	0.03
P	2	A	0.04
P	7	A	0.04
L	11	A	0.04
P	34	A	0.04
Q	35	A	0.04
Q	36	A	0.04
P	37	A	0.04
Q	39	A	0.04
P	42	A	0.04
S	46	A	0.04
N	55	A	0.04
S	67	A	0.04
G	109	A	0.04
P	127	A	0.04
G	133	A	0.04
R	135	A	0.04
T	141	A	0.04
S	142	A	0.04
R	152	A	0.04
S	154	A	0.04
T	176	A	0.04
P	178	A	0.04
S	180	A	0.04
S	184	A	0.04
P	188	A	0.04
S	189	A	0.04
E	193	A	0.04
E	196	A	0.04
E	198	A	0.04
E	211	A	0.04
K	212	A	0.04
K	213	A	0.04
E	214	A	0.04
K	215	A	0.04
E	218	A	0.04
S	225	A	0.04
G	226	A	0.04
G	228	A	0.04
P	250	A	0.04
Q	252	A	0.04
D	257	A	0.04
S	259	A	0.04
K	269	A	0.04
P	270	A	0.04
K	271	A	0.04
R	278	A	0.04
E	323	A	0.04
S	325	A	0.04
E	334	A	0.04
Y	405	A	0.04
N	415	A	0.04
K	418	A	0.04
K	9	A	0.05
H	17	A	0.05
N	21	A	0.05
S	22	A	0.05
S	23	A	0.05
S	24	A	0.05
Q	32	A	0.05
P	33	A	0.05
Q	41	A	0.05
Q	43	A	0.05
Q	47	A	0.05
Q	52	A	0.05
V	56	A	0.05
N	57	A	0.05
S	83	A	0.05
S	107	A	0.05
S	110	A	0.05
S	111	A	0.05
S	126	A	0.05
Q	132	A	0.05
P	138	A	0.05
P	140	A	0.05
T	143	A	0.05
Q	144	A	0.05
Q	158	A	0.05
P	160	A	0.05
Q	165	A	0.05
Q	167	A	0.05
P	168	A	0.05
Q	170	A	0.05
R	174	A	0.05
P	179	A	0.05
S	185	A	0.05
P	187	A	0.05
K	195	A	0.05
E	201	A	0.05
P	209	A	0.05
K	219	A	0.05
K	220	A	0.05
R	223	A	0.05
D	224	A	0.05
D	229	A	0.05
E	234	A	0.05
N	235	A	0.05
E	251	A	0.05
P	258	A	0.05
P	264	A	0.05
K	274	A	0.05
Q	277	A	0.05
E	339	A	0.05
E	360	A	0.05
H	386	A	0.05
E	436	A	0.05
D	454	A	0.05
Q	456	A	0.05
N	14	A	0.06
S	18	A	0.06
R	19	A	0.06
S	20	A	0.06
N	28	A	0.06
Q	44	A	0.06
Q	45	A	0.06
Q	49	A	0.06
Y	50	A	0.06
P	54	A	0.06
S	63	A	0.06
N	64	A	0.06
S	84	A	0.06
E	91	A	0.06
R	121	A	0.06
S	145	A	0.06
P	146	A	0.06
Q	162	A	0.06
Q	166	A	0.06
Q	169	A	0.06
Q	173	A	0.06
Q	175	A	0.06
K	182	A	0.06
S	222	A	0.06
K	227	A	0.06
E	233	A	0.06
K	238	A	0.06
K	243	A	0.06
N	245	A	0.06
C	246	A	0.06
E	247	A	0.06
E	267	A	0.06
K	275	A	0.06
S	320	A	0.06
E	335	A	0.06
E	380	A	0.06
Q	13	A	0.07
S	16	A	0.07
S	25	A	0.07
V	26	A	0.07
R	30	A	0.07
Q	48	A	0.07
Q	51	A	0.07
S	93	A	0.07
D	122	A	0.07
N	153	A	0.07
Q	155	A	0.07
Q	156	A	0.07
S	164	A	0.07
Q	172	A	0.07
T	254	A	0.07
D	255	A	0.07
N	279	A	0.07
V	283	A	0.07
D	294	A	0.07
E	309	A	0.07
I	324	A	0.07
K	332	A	0.07
Q	397	A	0.07
E	406	A	0.07
E	407	A	0.07
Q	441	A	0.07
K	449	A	0.07
E	458	A	0.07
Q	15	A	0.08
D	29	A	0.08
E	230	A	0.08
E	253	A	0.08
Q	299	A	0.08
C	336	A	0.08
Q	356	A	0.08
K	429	A	0.08
S	457	A	0.08
H	62	A	0.09
S	94	A	0.09
D	27	A	0.1
S	90	A	0.1
S	281	A	0.11
V	282	A	0.11
K	391	A	0.11
N	59	A	0.12
D	455	A	0.15
G	322	A	0.16
N	437	A	0.18
M	60	A	0.21
S	387	A	0.21
Q	280	A	0.23
V	326	A	0.23
L	394	A	0.29
K	393	A	0.33
G	382	A	0.44
E	383	A	0.47
S	440	A	0.63

### Sheet: BAG2 H.sapiens
Amino acid from	position	Amino acid to	Predicted Stability Change (ΔΔGStability wt->mt) [kcal/mol]	Conservation score [from 0 to 11]
L	174	A	-2.88	11				Amino acids corresponding to the C. elegans UNC-23 residues mutated in this study are highlighted in green.
F	155	A	-2.51	11
F	124	A	-2.16	7				Amino acids with the highest conservation scores that are predicted to be crucial for protein stability (top 15) are highlighted in orange.
L	178	A	-2.16	6
L	110	A	-2.15	11
L	138	A	-2.1	7
I	170	A	-2.09	11
I	117	A	-1.97	10
L	135	A	-1.94	8
M	69	A	-1.87	9
L	177	A	-1.8	10
I	181	A	-1.77	9
Y	139	A	-1.66	5
C	162	A	-1.58	11
I	116	A	-1.48	7
V	159	A	-1.48
L	87	A	-1.41
I	72	A	-1.4
D	166	A	-1.36
L	80	A	-1.34
N	103	A	-1.29
L	56	A	-1.2
V	120	A	-1.19
R	102	A	-1.08
R	173	A	-1.08
M	136	A	-1.06
I	158	A	-1
R	77	A	-0.99
R	43	A	-0.97
L	35	A	-0.94
L	57	A	-0.91
L	92	A	-0.91
G	161	A	-0.87
S	66	A	-0.86
T	100	A	-0.85
I	55	A	-0.83
S	20	A	-0.79
C	142	A	-0.79
D	127	A	-0.78
V	98	A	-0.7
S	73	A	-0.64
N	81	A	-0.64
M	88	A	-0.64
L	128	A	-0.6
L	32	A	-0.56
D	118	A	-0.56
L	28	A	-0.55
V	94	A	-0.55
D	152	A	-0.52
I	188	A	-0.52
L	42	A	-0.51
V	151	A	-0.49
M	59	A	-0.48
T	176	A	-0.47
V	96	A	-0.46
Q	167	A	-0.43
T	91	A	-0.42
V	121	A	-0.41
R	27	A	-0.4
R	24	A	-0.39
T	114	A	-0.39
K	171	A	-0.38
I	160	A	-0.35
L	82	A	-0.33
S	19	A	-0.32
S	143	A	-0.31
K	53	A	-0.3
R	179	A	-0.27
L	190	A	-0.27
R	38	A	-0.26
R	115	A	-0.26
L	125	A	-0.26
L	191	A	-0.26
N	65	A	-0.25
R	90	A	-0.24
I	6	A	-0.23
T	83	A	-0.22
R	86	A	-0.21
D	23	A	-0.2
L	29	A	-0.19
Q	106	A	-0.18
I	60	A	-0.16
P	150	A	-0.16
E	175	A	-0.14
F	15	A	-0.13
I	101	A	-0.13
Q	156	A	-0.13
E	182	A	-0.12
S	25	A	-0.11
E	76	A	-0.11
L	164	A	-0.11
K	132	A	-0.1
N	85	A	-0.09
T	93	A	-0.09
H	112	A	-0.08
V	49	A	-0.07
P	147	A	-0.07
S	184	A	-0.07
G	149	A	-0.06
Q	107	A	-0.05
D	185	A	-0.05
E	52	A	-0.04
N	122	A	-0.04
F	210	A	-0.04
D	68	A	-0.03
E	78	A	-0.03
N	11	A	-0.02
R	70	A	-0.02
N	130	A	-0.02
V	39	A	-0.01
N	183	A	-0.01
K	189	A	-0.01
S	18	A	0
E	36	A	0
D	74	A	0
E	119	A	0
K	123	A	0
S	140	A	0
K	154	A	0
K	169	A	0
N	180	A	0
G	13	A	0.01
T	47	A	0.01
E	54	A	0.01
Q	71	A	0.01
E	79	A	0.01
S	97	A	0.01
V	146	A	0.01
Q	153	A	0.01
M	1	A	0.02
M	21	A	0.02
L	37	A	0.02
K	111	A	0.02
S	133	A	0.02
K	168	A	0.02
K	186	A	0.02
E	192	A	0.02
S	26	A	0.03
E	30	A	0.03
E	44	A	0.03
E	50	A	0.03
S	62	A	0.03
P	104	A	0.03
H	148	A	0.03
R	172	A	0.03
L	202	A	0.03
N	211	A	0.03
K	9	A	0.04
R	14	A	0.04
C	16	A	0.04
Q	34	A	0.04
E	40	A	0.04
E	95	A	0.04
E	99	A	0.04
Q	105	A	0.04
K	5	A	0.05
E	12	A	0.05
S	31	A	0.05
Q	67	A	0.05
K	195	A	0.05
T	201	A	0.05
R	209	A	0.05
Q	3	A	0.06
N	7	A	0.06
R	17	A	0.06
E	108	A	0.06
H	134	A	0.06
S	144	A	0.06
E	145	A	0.06
H	193	A	0.06
D	33	A	0.07
G	75	A	0.07
S	194	A	0.07
E	207	A	0.07
E	165	A	0.08
Q	203	A	0.08
K	200	A	0.09
Q	204	A	0.09
N	205	A	0.1
S	208	A	0.1
Q	51	A	0.12
S	199	A	0.13
E	58	A	0.14
G	129	A	0.17
D	126	A	0.18
G	89	A	0.19
S	157	A	0.27
I	63	A	0.29
G	196	A	0.32
H	61	A	0.33
G	198	A	0.39
Q	64	A	0.41
S	109	A	0.55
S	137	A	0.55
