## Supplementary Table 2 for "*In vivo* analysis of UNC-23 reveals residues critical for BAG2 domain function"

### Sheet: Arkusz1
Caenorhabditis elegans strains
Genotype	Source	Identifier	Description
wild type	Caenorhabditis Genetics Center	Strain N2	Caenorhabditis elegans var Bristol wild isolate
wacIs1[myo-3p::rpn-5 CAI = 0.97::GGGGS Linker-wrmScarlet::unc-54 3′UTR, unc-119(+)], wacIs14[myo-3 promoter::tomm-20_1–50aa::attB5::mGFP::unc-54-3′UTR, unc-119(+)]	Turek et al., 2021	Strain ACH93	Strain with muscle RFP and mitochondrial GFP marker in N2 wild-type background
wacIs1[myo-3 promoter::rpn-5 CAI=0.97::GGGGS Linker-wrmScarlet::unc-54 3’UTR, unc-119(+)], wacIs14[myo-3 promoter::tomm-20_1-50aa::attB5::mGFP::unc-54-3'UTR, unc-119(+)]; him-5(e1490) V	Szczepańska et al., 2024	Strain TUR59	Strain with muscle RFP and mitochondrial GFP marker in him-5(e1490) background
wacIs1[myo-3 promoter::rpn-5 CAI=0.97::GGGGS Linker-wrmScarlet::unc-54 3’UTR, unc-119(+)], wacIs14[myo-3 promoter::tomm-20_1-50aa::attB5::mGFP::unc-54-3'UTR, unc-119(+)]; him-5(e1490) V; wwa47(unmapped allele, phenotype with progressive muscle deterioration in the head region)	This paper	Strain TUR170	Strain with muscle RFP marker, mitochondrial GFP marker, and with the phenotype of progressive muscle deterioration in the head region in him-5(e1490) background
wacIs1[myo-3 promoter::rpn-5 CAI=0.97::GGGGS Linker-wrmScarlet::unc-54 3’UTR, unc-119(+)], wacIs14[myo-3 promoter::tomm-20_1-50aa::attB5::mGFP::unc-54-3'UTR, unc-119(+)]; wwa47(unmapped allele, phenotype with progressive muscle deterioration in the head region)	This paper	Strain TUR188	Strain with muscle RFP marker, mitochondrial GFP marker, and with the phenotype of progressive muscle deterioration in the head region in N2 wild-type background
wacIs1[myo-3 promoter::rpn-5 CAI=0.97::GGGGS Linker-wrmScarlet::unc-54 3’UTR, unc-119(+)], wacIs14[myo-3 promoter::tomm-20_1-50aa::attB5::mGFP::unc-54-3'UTR, unc-119(+)]; unc-23(wwa47)	This paper	Strain TUR202	Strain with muscle RFP marker, mitochondrial GFP marker, and with the phenotype of progressive muscle deterioration in the head region in N2 wild-type background, backcrossed 4 times
wacIs1[myo-3 promoter::rpn-5 CAI=0.97::GGGGS Linker-wrmScarlet::unc-54 3’UTR, unc-119(+)], wacIs14[myo-3 promoter::tomm-20_1-50aa::attB5::mGFP::unc-54-3'UTR, unc-119(+)]; unc-23(wwa74) V	This paper	TUR262	Strain with muscle RFP marker, mitochondrial GFP marker, and with the C403Y mutation in UNC-23
wacIs1[myo-3 promoter::rpn-5 CAI=0.97::GGGGS Linker-wrmScarlet::unc-54 3’UTR, unc-119(+)], wacIs14[myo-3 promoter::tomm-20_1-50aa::attB5::mGFP::unc-54-3'UTR, unc-119(+)]; unc-23(wwa75) V	This paper	TUR263	Strain with muscle RFP marker, mitochondrial GFP marker, and with the Q414A mutation in UNC-23
wacIs1[myo-3 promoter::rpn-5 CAI=0.97::GGGGS Linker-wrmScarlet::unc-54 3’UTR, unc-119(+)], wacIs14[myo-3 promoter::tomm-20_1-50aa::attB5::mGFP::unc-54-3'UTR, unc-119(+)]; unc-23(wwa76) V	This paper	TUR264	Strain with muscle RFP marker, mitochondrial GFP marker, and with the F416A mutation in UNC-23
wacIs1[myo-3 promoter::rpn-5 CAI=0.97::GGGGS Linker-wrmScarlet::unc-54 3’UTR, unc-119(+)], wacIs14[myo-3 promoter::tomm-20_1-50aa::attB5::mGFP::unc-54-3'UTR, unc-119(+)]; unc-23(wwa77) V	This paper	TUR266	Strain with muscle RFP marker, mitochondrial GFP marker, and with the I421A mutation in UNC-23
wacIs1[myo-3 promoter::rpn-5 CAI=0.97::GGGGS Linker-wrmScarlet::unc-54 3’UTR, unc-119(+)], wacIs14[myo-3 promoter::tomm-20_1-50aa::attB5::mGFP::unc-54-3'UTR, unc-119(+)]; unc-23(wwa78) V	This paper	TUR267	Strain with muscle RFP marker, mitochondrial GFP marker, and with the Q428A mutation in UNC-23
wacIs1[myo-3 promoter::rpn-5 CAI=0.97::GGGGS Linker-wrmScarlet::unc-54 3’UTR, unc-119(+)], wacIs14[myo-3 promoter::tomm-20_1-50aa::attB5::mGFP::unc-54-3'UTR, unc-119(+)]; unc-23(wwa79) V	This paper	TUR268	Strain with muscle RFP marker, mitochondrial GFP marker, and with the I431A mutation in UNC-23
wacIs1[myo-3 promoter::rpn-5 CAI=0.97::GGGGS Linker-wrmScarlet::unc-54 3’UTR, unc-119(+)], wacIs14[myo-3 promoter::tomm-20_1-50aa::attB5::mGFP::unc-54-3'UTR, unc-119(+)]; unc-23(wwa81) V	This paper	TUR270	Strain with muscle RFP marker, mitochondrial GFP marker, and with the L435A mutation in UNC-23
wacIs1[myo-3 promoter::rpn-5 CAI=0.97::GGGGS Linker-wrmScarlet::unc-54 3’UTR, unc-119(+)], wacIs14[myo-3 promoter::tomm-20_1-50aa::attB5::mGFP::unc-54-3'UTR, unc-119(+)]; unc-23(wwa83) V	This paper	TUR275	Strain with muscle RFP marker, mitochondrial GFP marker, and with the C423A mutation in UNC-23
wacIs1[myo-3 promoter::rpn-5 CAI=0.97::GGGGS Linker-wrmScarlet::unc-54 3’UTR, unc-119(+)], wacIs14[myo-3 promoter::tomm-20_1-50aa::attB5::mGFP::unc-54-3'UTR, unc-119(+)];unc-23(e25) V	This paper	TUR274	Strain with muscle RFP marker, mitochondrial GFP marker, and with the E297K mutation in UNC-23
