## Supplementary Table 3 for "*In vivo* analysis of UNC-23 reveals residues critical for BAG2 domain function"

### Sheet: Arkusz1
crRNA used for the generation of C403Y mutation
Design ID (IDT)	Sequence
CD.Cas9.ZQCV9114.AA	AGCAGTTTCTTCGTACGAACAGG
crRNA used for the generation of Q414A, F416A, I421A, C423A, Q428A, I431A, L435A mutations
Design ID (IDT)	Sequence
CD.Cas9.ZQCV9114.AF	TTATGATCTTCAAGAAGTTTTGG
ssODN templates
Mutation	Name	Sequence
C403Y	MS01_unc-23_C403Y	GATCTTCAAGAAGTTTTGGCAGGTGGCTCCAGCAGTTTCcTCGTAtGAATAtGCGTTCATGTAGGTTTGTAGGCActgaaaaatattagttcataatcaa
Q414A	MS02_unc-23_Q414A	GTTTCTGATCATCAGCAGCGCACTGAATTATaATCTTCAgGAAaTTTGCaCAGGTGGCTCCAGCAGTTTCTTCGTACGAACAGGCGTTCATGTAGGTTTG
F416A	MS03_unc-23_Q416A	GTTTCTGATCATCAGCAGCGCACTGAATTATaATCTTCAAGGCGTTTTGaCAGGTGGCTCCAGCAGTTTCTTCGTACGAACAGGCGTTCATGTAGGTTTG
I421A	MS04_unc-23_Q421A	GACGACGCTTGATGCGTTTCTGATCATCAGCAGCGCACTGAGCTATaATCTTCAgGAAaTTTTGaCAGGTGGCTCCAGCAGTTTCTTCGTACGAACAGGC
C423A	MS05_unc-23_Q423A	GACGACGCTTGATGCGTTTCTGATCATCAGCAGCGGCCTGAATTATaATCTTCAgGAAaTTTTGaCAGGTGGCTCCAGCAGTTTCTTCGTACGAACAGGC
Q428A	MS06_unc-23_Q428A	CCAGACGACGCTTGATGCGTTTCGCATCATCAGCAGCGCACTGAATTATaATCTTCAgGAAaTTTTGaCAGGTGGCTCCAGCAGTTTCTTCGTACGAACA
I431A	MS07_unc-23_Q431A	AGATTTTCCAGACGACGCTTGGCGCGTTTCTGATCATCAGCAGCGCACTGAATTATaATCTTCAgGAAaTTTTGaCAGGTGGCTCCAGCAGTTTCTTCGT
L435	MS08_unc-23_Q435A	AGATTTTCCGCACGACGCTTGATGCGTTTCTGATCATCAGCAGCGCACTGAATTATaATCTTCAgGAAaTTTTGaCAGGTGGCTCCAGCAGTTTCTTCGT
oligonucleotides for PCR and Sanger sequencing
Name		Sequence
Forward		GCGAGTGAACCAATTTTGAGG
Reverse		TCTATGGCTCTGAAAACTCATGA
For sequencing		CAGCTCAAAGAATTTTTTCCTTTA
